# An RNA-centric interactomics screen identifies novel proviral and antiviral genome binding interactors for tick-borne encephalitis virus

**DOI:** 10.64898/2026.04.23.720161

**Authors:** Axel Grot, Margaux Ligner, Cléa Torres, Yves Unterfinger, Véronique Legros, Muriel Coulpier, Guillaume Chevreux, Sandrine A. Lacour, Jennifer Richardson, Marion Sourisseau

## Abstract

The tick-borne encephalitis virus (TBEV), which belongs to the *Orthoflavivirus* genus, is a medically significant arbovirus in Europe and Asia. Despite distinct pathobiological outcomes, arboviruses have evolved specific strategies to co-opt cellular factors for replication and immune evasion, that involve both viral proteins and viral RNA. The RNA genome of TBEV, as both the substrate for genome replication and translation and a designated target for innate antiviral immunity, is a nexus for interactions with the proteome of host cells. Nonetheless, the molecular bases of these interactions and their implications for the replicative cycle of TBEV remain poorly understood. To create an inventory of such interactions and gain understanding of their functional import, we have resolved the set of cellular proteins bound to TBEV RNA in infected human cells using an agnostic RNA-centric approach.

Functional annotation of the resulting core interactome of 215 human host factors showed that viral RNA is deeply embedded in multiple cellular pathways, including those related to RNA and protein metabolism, cytoskeletal scaffolding, vesicle trafficking and innate antiviral immunity. For selected human interactors, we addressed their impact on TBEV infection in gene knockdown experiments, thereby identifying multiple restriction and dependency factors. These included sensors and effectors of innate immune pathways, as well as epitranscriptomic modifiers. Among the former, the dynamin-like GTPase MX2 protein, an interferon-stimulated gene with antiviral activity against multiple viruses including mosquito-borne orthoflaviviruses, displayed unexpected proviral activity against TBEV and a second tick-borne orthoflavivirus. Among the latter, WDR4, the non-catalytic component of the METTL1-WDR4 methyltransferase complex, emerged as a restriction factor with broad-spectrum activity against arboviruses belonging to multiple families of positive-strand RNA viruses.

In conclusion, this first description of the RNA interactome of a tick-borne orthoflavivirus illuminates the molecular interactions that underpin TBEV infection of human cells, which taken together reflect both the common ancestry of tick- and mosquito-borne orthoflaviviruses and their considerable evolutionary divergence.
