## Supplemental Table 1 for "An RNA-centric interactomics screen identifies novel proviral and antiviral genome binding interactors for tick-borne encephalitis virus"

### Sheet: Feuil1
	Table S1	Oligonucleotides and probes
Oligonucleotide probes used for vRNA-protein complexes capture
	3'-5' polarity
TBEV 1	TTTCAGGATGGCCTTCTTGA
TBEV 2	ATCATGCGCATCAACACGAG
TBEV 3	CCCCAACAGAGTAATGACTA
TBEV 4	AACAATCCACGTCAACAGGC
TBEV 5	AAGTAGCCTGTTCTTCCAAA
TBEV 6	GCTGTTATGGTAACACATCC
TBEV 7	TCCAAAAAGTCCACAGTGGT
TBEV 8	ACTCACCCATAGTCAGAATG
TBEV 9	CCCCAAATTCAACCAATCTT
TBEV 10	CTCTTCCATGTGAACTTTGT
TBEV 11	CCCCAACATAGATGATGTTG
TBEV 12	AGAAGCTTTGGTAGAAACCC
TBEV 13	GTTGTCATACCATTCTGAGA
TBEV 14	TAGTCAGTGGGGTCAAACTT
TBEV 15	AGAAGACCTTTGTTCTCAGG
TBEV 16	AGCATTATCGATAGTGTGGC
TBEV 17	TGTGGTACTCCTCACAGATG
TBEV 18	AAACAATGCCACTATTCCGG
TBEV 19	TCAAACACAGCCTGGAGTAG
TBEV 20	ATGAGAGCCATGAGCAGGAG
TBEV 21	CTTCCTCTGTGAGCTGACAG
TBEV 22	TCATTCACTAGTTCCGGATG
TBEV 23	TGTCCAGAGAAAACCAGGTC
TBEV 24	AACATCCTCCCTCACATCAG
TBEV 25	AAATCAATTGGTATTGCCCC
TBEV 26	GTAGGTCTCATTGGTCTTTA
TBEV 27	CGTGACACATCACATCGACA
TBEV 28	TCCGTTAGACTCCGGAAAAG
TBEV 29	CACAAAGTCAGGCTTCTCAT
TBEV 30	ACACTGTCCAGAGTATATGT
TBEV 31	GCCACGGTGTAAAGTCACAA
TBEV 32	CCACGAACTCTTTGATGTCA
TBEV 33	GACGAAGCACCAGATGACAC
TBEV 34	TCCAGAAAACCCATCTCATT
TBEV 35	ATCAATGAGGTGGGAGTAGC
TBEV 36	ATGAGGCACAACACTATGGC
TBEV 37	GTACACAAAGAATTCCTCCC
TBEV 38	ACGTCCATTCCTGATCTAAA
TBEV 39	CAGTTGGAATCTGTGCAGTG
TBEV 40	TTGATCCTCTCTTGTACATC
TBEV 41	TCCAATCATTTACTGCTCTC
TBEV 42	ATCATGTTGTACACGCAGTG
TBEV 43	TAGAAGAGTCCTCCATTCAG
TBEV 44	CGAACCTCTTTGATCTCTTC
TBEV 45	AAGTGCTTTGCCAAATCTGT
TBEV 46	GTAGGCTTTTGAAAGGCAGG
TBEV 47	TGCATGAAAGGGTTGTCCAA
TBEV 48	TCACAGTCTGGGTTTAGATT
TBEV 49	GGGGTCTCACAAAGTTTTTC
TBEV 50	TTTTTCCGAGTCACACATCA
Oligonucleotides and probes used for RT-qPCR
TBEV Hypr Env Fwd	TCCTTGAGCTTGACAAGACAG
TBEV Hypr Env Rev	TGTTTCCATGGCAGAGCCAG
TBEV Hypr Env probe	[FAM] TGGAACACCTTCCAACGGCTTGGCA[BHQ1]
Oligonucleotides used for cloning
WDR4-Flag-GW Fwd	GGGGACAACTTTGTACAAAAAAGTTGGCATGGCGGGCTCTGTGGGACTGGCG
WDR4-Flag-GW Rev	GGGGACAACTTTGTACAAGAAAGTTGGTTACTTGTCATCGTCGTCCTTGTAGTCGCAACTTAGCGTCGCCTC
GFP-Flag-GW Fwd	GGGGACAACTTTGTACAAAAAAGTTGGCATGGTGAGCAAGGGCGAGGAGCTG
GFP-Flag-GW Rev	GGGGACAACTTTGTACAAGAAAGTTGGTTACTTGTCATCGTCGTCCTTGTAGTCGTACAGCTCGTCCATGCCGAGAG
Oligonucleotides used for silencing verification
AFDN-qPCR-F	AGCCCGAAAAGCCTTCCACA
AFDN-qPCR-R	AGTCTCTGCGCTCGATCGTG
ASMTL-qPCR-F	GCGTGTGGAATGGAGAGGCT
ASMTL-qPCR-R	GCCAGGTAGACGTTCGCTGT
CAV1-qPCR-F	GCGCACACCAAGGAGATCGA
CAV1-qPCR-R	GCCGTCAAAACTGTGTGTCCC
EXOC1-qPCR-F	TCGACTCTTGCCCAACACTCTG
EXOC1-qPCR-R	CATCAGCTTGGCATATCGGAGC
GAPDH-qPCR-F	CACCATCTTCCAGGAGCGAG
GAPDH-qPCR-R	GAGATGATGACCCTTTTGGC
GPATCH8-qPCR-F	CCAAGCGCTCCCATGACTCA
GPATCH8-qPCR-R	CTTCGGGACTGGCTGCAACT
HIBADH-qPCR-F	TGCCCCTGTTTCTGGTGGTG
HIBADH-qPCR-R	CAGCAACTCTTGGGCAGCAG
ILKAP-qPCR-F	GCCCACGTCATCCTGAACGA
ILKAP-qPCR-R	GGCTCGAATTCCTCCATGTCCA
MACF1-qPCR-F	TGATGAAGGCCCGTCACCAA
MACF1-qPCR-R	GGTGTGAGATTGTGGCCATGC
MDA5-qPCR-F	CATCTCGTGCTTCAGGGCCA
MDA5-qPCR-R	AGGTGGCGACTGTCCTCTGA
MYH10-qPCR-F	TGTGAACGAATGATCCGGGCT
MYH10-qPCR-R	GTGTGCCAGAACTCCAGCTCT
MYO1C-qPCR-F	TTGACTTCACACCCGGCTCG
MYO1C-qPCR-R	ACCGAGAATTCAGCCGTGGG
Mx2-qPCR-F	TCGCTATTCCTGGCTGCTTCA
Mx2-qPCR-R	CGCCTGAGTGAGCCGGTAAA
NBAS-qPCR-F	TCTGTGCTGATGACGCCTGG
NBAS-qPCR-R	ACACGAGGAGCTTGCTGTCC
NCL-qPCR-F	GCCTGTCAAAGAAGCACCTGG
NCL-qPCR-R	GTAGTCGGTTCTGTGCCTTCCA
NONO-qPCR-F	TGGAGCCCATGGACCAGTTAG
NONO-qPCR-R	GCTGTGCAAATCTGGGTGGC
NUMB-qPCR-F	CCACTCGTCGCTGGATCTGT
NUMB-qPCR-R	GCGCTCTAAACAGGCTGCAA
RIGI-qPCR-F	ACAACAAGGGCCCAATGGAGG
RIGI-qPCR-R	AAAGCCACGGAACCAGCCTT
RPS4X-qPCR-F	CTACCCCGATCCCCTCATCAAG
RPS4X-qPCR-R	GCACCTCCAGTCACCATACACA
RRBP1-qPCR-F	CCCGGGTCACAGTGAAGCAT
RRBP1-qPCR-R	CAAATGCGACGTGTGCTCCC
SRGAP2-qPCR-F	ACCCTGGGAGAAAGTCAGCG
SRGAP2-qPCR-R	TCCACCACCAGAGGAATTGCC
STAU1-qPCR-F	GGCCACGGTAACTGCCATGA
STAU1-qPCR-R	TGGGGTACGTGGCCTGAAGA
WDR4-qPCR F	CAGCCCTGACTTTCATAGCC
WDR4-qPCR R	TCAGGACTCACAGCCACATC
YBX1-qPCR-F	CGGAGGCAGCAAATGTTACAGG
YBX1-qPCR-R	GCTGGTAATTGCGTGGAGGAC
ZYX-qPCR-F	ACAGCCCAGGGAGAAGGTGA
ZYX-qPCR-R	CCAGATGACACCCGGGCTTT
