## Supplemental Table 6 for "An RNA-centric interactomics screen identifies novel proviral and antiviral genome binding interactors for tick-borne encephalitis virus"

### Sheet: Feuil1
	Table S6	List of siRNAs used in the functional screening
	All sequences are given in the 3'-5' polarity
	AFDN	ASMTL	CAV1	CNOT1	CNOT3	DHX57	DTD1	ELP3	EXOC1	GPATCH8	HDLBP	HIBADH	ILKAP	MACF1
	UGAGAAACCUCUAGUUGUA	CAACGCGGGUCUCAGGUUU	CUAAACACCUCAACGAUGA	AUAAGUGGCUCACAGAUAA	GGACGACGUUGAGUACUAU	CGACUUGGAUCCUUUGGAA	GGGAAGCACUGGUCGAAGA	GGAAAGACAUCGAUCUAAA	GAAAUUAACUGGAUCUACU	GACCAGAGCUGCUAUAGUA	CACCAUCGCUUUGUUAUUG	GAACAACACUCAUGGCUAA	GGUAAAGACUGAAGGGAAA	GGACCUGGUUGGAUGAUAA
	GUUAAGGGCCCAAGACAUA	ACACCAGGGUCUCGGAAUU	GCAGUUGUACCAUGCAUUA	CAAGUUAGCACUAUGGUAA	GCACUAAGGCACAGUAUCU	ACAAGUAGAUUCCGCAAAU	UGGAACACAUGGUCCGAAA	AAAGAUCGGCUACAGAUUA	GUAAAGUCAUUAAGGAGUA	GAGUAGUGAUGCCCUAUUU	GAAGCGACACCGUUGUUAU	GCAAAGAUCUGCAACAACA	GCAAUCUUGUGUCGUUAUA	AAAAGUAGCUCGUGACAUA
	CAUCAGCGUUGGUAUGAGA	GACAAAGCCUCCUUCGCUA	AUUAAGAGCUUCCUGAUUG	GAGUGUGCGUUGCUGAUUA	GGACAAGAGGCAGCUUAUA	CGAAUACCCACCACAAGUA	CAUACAGGCCGGAGCUUAU	GUAAGGAGAGAUUAUGUUG	GAAUGUAGCUCUUCGACCA	GAUCAAAACGGCACAAAUA	CGGCAAAGCCAUUCGCAAA	GCUGUUAGCUAUUAGUAUG	UUACUCGGGUUUCAUAUUU	GGACAGAGACAUUAUACGA
	CGAAAGUCUGAUAGUGAUA	GUUCACAGGUGUCGCGAUC	GCAAAUACGUAGACUCGGA	GCAAUAUAAUCGUGCAGUU	AGACAUGGGUAGCGUCCAA	GAUAUGACUGGCAGGCAAA	CGUCACAGUUGGAGGAGAG	GGCCAAAGAUUCCGGUUUU	GAUUAUUUAUCCCGACUAU	GGAAAUUGAACAAGCGUCA	GGUUGGAGCAUGACGUGAA	UGUAGGAGCUGCACGAUCU	GAGCGGAUGAGGAUACAGA	GAAGGCCCGUCACCAAGAA
	MDA5/IFIH1	MX1	MX2	MYH10	MYO1C	NCL	NBAS	NONO	NUMB	PTDSS1	RIG-I/DDX58	RNF213	RPS4X	RRBP1
	GAGAAUAACUCAUCAGAAU	UCACAGAUGUUUCGAUAAA	GAGCACGAUUGAAGACAUA	UCAGAAACCUCGACAAUUA	GGGAGCCCGUCCAGUAUUU	CAAAUCUGCUCCUGAAUUA	GCUAUGACCUACUAGAAUG	CAGAGAAGCUGGUUAUAAA	UAAGUACCUUGGCCAUGUA	CCAAGCCAGUCAUCCAUUA	CAGAAGAUCUUGAGGAUAA	UCACAGAGAUCACCACUUU	GAACUGAUAUAACCUACCC	GAAGAGAAACCUAAUGGGA
	GAAAUCAUCUGCAAAUGUG	CCACAAAUGGAGUACAAUA	GAAUUUACCGGCUCACUCA	GAAUGAAGCUUCCGUUUUA	CGGUGCCUGUUGUGAAAUA	GAAAUAAAGUUACCUUGGA	GUAUACACAUGUCUAGAUU	GAAGCCAGCUGCUCGGAAA	UAAGAUAGUCGUUGGUUCA	GGACCUAUGUUCGAUGGUU	GCACAGAAGUGUAUAUUGG	CGACAGAGCUGCAGAUUUC	CAAGAUUACUGAUUUCAUC	CAACAGAAUUACACCGAGU
	GGAAAUGAAUCAGGUGUAA	GAAUGGGAAUCAGUCAUGA	GGGACGCCUUCACAGAAUA	GAUCCGGGCUUUAGAAUUG	CGGCUGAAUUCUCGGUGAU	GAAAGAAGACGAAGUUUGA	CGAAGACACUGGGAUUAUU	AAUGAAGGCUUGACUAUUG	GAAGAGGUGUCUAAGAGCG	UGAGACAGUACUACGCUUA	AGACAUGGGUAUAGAGUUA	GAACAUUCCUCUUGUGAUG	CAAACAGAGCAGUGGGUGA	GACCUCGGCAUGUCGGUUA
	GAAUAACCCAUCACUAAUA	CGACAUACCGGAAGACGAA	GAGCAGAGUGAGACCGCUA	GAGAACACCUAAAGUCUGA	ACGCCAACCUGACCGGAAU	GGAAGAGCCUGUCAAAGAA	UGCCAAGGCUCGCUACUUU	CGACAUCACUGAGGAAGAA	ACAAAUUACGGCAAAGUUU	CAUGGUCGUUUGCCGGUUU	CAACCGAUAUCAUUUCUGA	GUGCAACAGUUUCUUCGUA	CCACUCGACUUUCCAACAU	GGGAGCACACGUCGCAUUU
	SRGAP2	STAU1	TMEM41B	WDR4	YBX1	ZYX
	GCGGACAGAUUGCAGUCUA	AAACGGAACUUGCCUGUGA	GAUUAACAGCUGCGACUUU	GGACGUGGCUUUCGAGGAG	GAGAGACUGUGGAGUUUGA	GACAAGAACUUCCACAUGA
	GCACAAUGGCAUCGACGGA	GAACGAAUUUGUAUCUCUU	AGGCAGAGUCGCCGAACGA	GAGCACCGUGUUAAAGAAA	GCGGAGGCAGCAAAUGUUA	GAAUGUGGCUGUCAACGAA
	GACUACAGCAUGAAGGAAU	GCAAUUUAAUGGCAAAGGA	GCCAUUAAGGCAGGAACAA	AGGUCUUGGUGGCCGACAA	GCAGACCGUAACCAUUAUA	GACCAAGAAUGAUCCUUUC
	CCACACGAGCGAUGACGAA	CACGGUAACUGCCAUGAUA	CACAGCAGGUUGAACGUCA	GACGAGAAGAUCCGAGUCA	GUAAGGAACGGAUAUGGUU	GGUGAGCAGUAUUGAUUUG
